# Time-course transcriptome landscape of achene development in lettuce

**DOI:** 10.1101/2020.08.03.233387

**Authors:** Chen Luo, Shenglin Wang, Kang Ning, Zijing Chen, Jingjing Yang, Yixin Wang, Meixia Qi, Qian Wang

## Abstract

Lettuce (*Lactuca sativa* L.), which belongs to the large Asteraceae (Compositae) family, breeds by sexual reproduction and produce seeds. Actually, lettuce seeds are achenes, which are defined as fruits. However, few studies have described the morphological characteristics of the lettuce achenes, and genes essential for achene development are largely unknown in lettuce. To investigate the gene activity during achene development and determine the possible mechanisms that influence achene development in lettuce, we performed a time-course transcriptome analysis of lettuce achenes. A total of 23,790 expressed genes were detected at the five achene development stages. We investigated the gene expression patterns during achene development and identified the enriched biological processes at the corresponding stages. Kyoto Encyclopedia of Genes and Genomes and Gene Ontology analyses revealed a variety of transcriptomic similarities and differentiation at different achene development stages. Further, transcription factors and phytohormones were found to play important roles during achene development. Finally, we proposed a working model to illustrate the gene expression modules and possible molecular mechanism underlying achene development. Our time-course transcriptome data also provides a foundation for future functional studies to reveal the genetic control of achene development in lettuce.
