## Supplemental Figures S1, S2+Tables S1-S3 for "Time-course transcriptome landscape of achene development in lettuce": Table S1.xlsx

### Sheet: Sheet1
Table S1. Summary of the sequencing data.
Samples	Clean reads	Mapped reads	Mapped reads ratios	Unique mapped Reads	Unique mapped reads ratios	GC Content (%)	Q30 (%)
S0_1	39444152	37156268	0.942	36222083	0.9183	0.4286	0.9162
S0_2	55108488	52129996	0.946	50787819	0.9216	0.4296	0.9223
S0_3	43764138	41674712	0.9523	40636395	0.9285	0.4289	0.9333
S1_1	39305276	37456942	0.953	36565579	0.9303	0.43	0.9358
S1_2	47914230	44767572	0.9343	43688772	0.9118	0.4317	0.916
S1_3	39590294	37733978	0.9531	36849375	0.9308	0.4281	0.9355
S3_1	48129378	45901934	0.9537	44591764	0.9265	0.4313	0.93
S3_2	45134490	42768561	0.9476	41586230	0.9214	0.4312	0.9353
S3_3	47990058	45436575	0.9468	44182991	0.9207	0.4297	0.9304
S6_1	51732252	49299767	0.953	44557916	0.8613	0.4637	0.9341
S6_2	50420466	48137720	0.9547	43161835	0.856	0.461	0.9343
S6_3	52592382	50562277	0.9614	45529337	0.8657	0.4668	0.9369
S9_1	57454672	55089191	0.9588	49985660	0.87	0.4661	0.9341
S9_2	55375438	52914538	0.9556	48489299	0.8756	0.4633	0.9353
S9_3	56628654	54296763	0.9588	48599295	0.8582	0.465	0.9355
